# Vision-dependent specification of cell types and function in the developing cortex

**DOI:** 10.1101/2021.08.10.455824

**Authors:** Sarah Cheng, Salwan Butrus, Liming Tan, Vincent Xu, Srikant Sagireddy, Joshua T. Trachtenberg, Karthik Shekhar, S. Lawrence Zipursky

## Abstract

The role of postnatal experience in sculpting cortical circuitry, while long appreciated, is poorly understood at the level of cell types. We explore this in the mouse primary visual cortex (V1) using single-nucleus RNA-sequencing, visual deprivation, genetics, and functional imaging. We find that vision selectively drives the specification of glutamatergic cell types in upper layers (L) (L2/3/4), while deeper-layer glutamatergic, GABAergic, and non-neuronal cell types are established prior to eye opening. L2/3 cell types form an experience-dependent spatial continuum defined by the graded expression of ∼200 genes, including regulators of cell adhesion and synapse formation. Vision-dependent regulation of one of these genes, encoding the inhibitory synaptic cell adhesion molecule IGSF9b, is required for the normal development of binocular responses in L2/3. In summary, vision preferentially regulates the development of upper-layer glutamatergic cell types through the regulation of cell type-specific gene expression programs.
