## Supplemental Table 1, and will be used for the link to the file on the preprint site. for "Vision-dependent specification of cell types and function in the developing cortex"

### Sheet: Glutamatergic 
General	Layer 2/3 IT	Layer 4 IT	Layer 5 IT	Layer 6 IT	Layer 5 PT	Layer 5 NP	Layer 6 CT	Layer 6.b
Slc17a7	Cux2	Cux2	Deptor	Osr1	Bcl6	Slc17a8	Foxp2	Foxp2
Slc17a6		Rorb	Rbp4	Cdh9	Fam84b	Trhr		Clx3
			Batf3		Foxp2	Tzhz2		Ctgf
						Sla2		Nxph4
						Rapgef3		Inpp4b
						Foxp2		Tmem163

### Sheet: Gabaergic
General	Sst	Pvalb	Vip	Lamp5	Stac	Frem1	Sncg (not found	Serpinf (not found)
Gad1	Sst	Tac1	Vip	Lamp5	Stac	Frem1	Sncg	Serpinf1
Gad2	Cpne5	Pvalb	Fam19a1				Vip	Vip
			Pax6
			Tmem182
			Ntn
			Plch2
			Dock5
			Krt73

### Sheet: Not Neuron
Astrocyte	Oligodendrocyte precursor cell	Oligodendrocyte	VLMC	Pericyte	SMC	Endothelial cell	PVM	Microglia
Aqp4	Pdgfra	Enpp6	Dcn	Kcnj8	Cspg4	Pdgfb	Mrc1	Tmem119
		Mog	Bgn	Abcc9	Acta2	Nos3	Lyve1	Ctss
			Aox3	Art3	Angpt1	Pecam1	Cd163	Cx3cr1
			Osr1	Acta2	Des	Tek	Cd4
			Lum				Lyz2
			Col1a1			(less covereage)
						Ctla2a
						Emcn
						Sema3c
						Slc38a5
