## Supplemental Table 2, and will be used for the link to the file on the preprint site. for "Vision-dependent specification of cell types and function in the developing cortex"

### Sheet: Sheet1
Dataset	Number of Nuclei
P8 gluta	11914
P14 gluta	21220
P17 gluta	17940
P21 gluta	15979
P28 gluta	10485
P38 gluta	15315
P8 GABA	1811
P14 GABA	2844
P17 GABA	2598
P21 GABA	2396
P28 GABA	2106
P38 GABA	1619
P8 non	3022
P14 non	7708
P17 non	8615
P21 non	7748
P28 non	6509
P38 non	4893
P28DR gluta	16379
P38DR gluta	17499
P28DL gluta	17052
P28DR GABA	2175
P38DR GABA	2362
P28DL GABA	2877
P28DR non	6263
P38DR non	5810
P28DL non	6646
